# Single nuclei chromatin accessibility and transcriptomic map of breast tissues of women of diverse genetic ancestry

**DOI:** 10.1101/2023.10.04.560911

**Authors:** Poornima Bhat-Nakshatri, Hongyu Gao, Aditi S. Khatpe, Patrick C. McGuire, Cihat Erdogan, Duojiao Chen, Guanglong Jiang, Felicia New, Rana German, Anna Maria Storniolo, Yunlong Liu, Harikrishna Nakshatri

## Abstract

Single nuclei analysis is allowing robust classification of cell types in an organ that helps to establish relationships between cell-type specific gene expression and chromatin accessibility status of gene regulatory regions. Using breast tissues of 92 healthy donors of various genetic ancestry, we have developed a comprehensive chromatin accessibility and gene expression atlas of human breast tissues. Integrated analysis revealed 10 distinct cell types in the healthy breast, which included three major epithelial cell subtypes (luminal hormone sensing, luminal adaptive secretory precursor, and basal-myoepithelial cells), two endothelial subtypes, two adipocyte subtypes, fibroblasts, T-cells, and macrophages. By integrating gene expression signatures derived from epithelial cell subtypes with spatial transcriptomics, we identify specific gene expression differences between lobular and ductal epithelial cells and age-associated changes in epithelial cell gene expression patterns and signaling networks. Among various cell types, luminal adaptive secretory cells and fibroblasts showed genetic ancestry dependent variability. A subpopulation of luminal adaptive secretory cells with alveolar progenitor (AP) cell state were enriched in Indigenous American (IA) ancestry and fibroblast populations were distinct in African ancestry. ESR1 expression pattern was distinctly different in cells from IA compared to the rest, with a high level of ESR1 expression extending to AP cells and crosstalk between growth factors and Estrogen Receptor signaling being evident in these AP cells. In general, cell subtype-specific gene expression did not uniformly correlate with cell-specific chromatin accessibility, suggesting that transcriptional regulation independent of chromatin accessibility governs cell type-specific gene expression in the breast.
