## Supplementary material for "Single nuclei chromatin accessibility and transcriptomic map of breast tissues of women of diverse genetic ancestry": Table S1

### Sheet: Data
Barcode	Menopausal Status	Any Cancer	Genetic Risk Positive	Hysterectomy	Hysterectomy Year	Removal Both Ovaries	Removal Both Ovaries Year	Removal One Ovary	Remove One Ovary Year	Uterine Ablation	Uterine Ablation Year	Tested for Genetic Risk	Genetic Mutation Detected	Days Since Ovulation	Lutheal/follicular	Donor Developed Breast Cancer	Hormone Therapy (Current)	Hormone Therapy (Ever Taken)	Hormone Therapy (How Long)	Hormone Therapy (type)	Medication Clean	Barcode	Ever Pregnant	Age at First Birth	Times Pregnant		OC Use Age Current	OC Use Age <14	OC Use Age 14-17	OC Use Age 18-22	OC Use Age 23-29	OC Use Age 30-34	Age	BMI	Race (all)	Africa	America	Central South Asia	East Asia	Europe	Middle East	Oceania
K107172	Pre-menopausal	None	No	0			0		0	2002	1	0	False	4367		False		0				K107172	Yes	25	2								44	29.8	white	0.0030	0.0160	0.1470	0.0160	0.7940	0.0170	0.0070
K107181	Pre-menopausal	Breast cancer	No	0			0		0		0		False	1598		False		0			amitriptyline,tamoxifen,Vitamin D,	K107181	Yes	30	4								51	27.3	white	0.0200	0.1970	0.0560	0.0090	0.6090	0.0910	0.0170
K107182	Pre-menopausal	None	No	0			0		0		0	0	False	63		False		0			Propranolol,	K107182	No										24	22.6	white	0.0020	0.0220	0.0430	0.0240	0.8310	0.0690	0.0080
K107201	Pre-menopausal	None	No	0			0		0		0	0	False	7	luteal	False		0				K107201	Yes	30	2								38	27.8	white	0.0100	0.0030	0.0290	0.0050	0.3120	0.6360	0.0050
K107238	Pre-menopausal	None	No	0			0		0		0	0	False	28	luteal	False		0				K107238	No										34	28.5	white	0.0040	0.0020	0.0070	0.0020	0.9570	0.0250	0.0020
K107507	Pre-menopausal	None	No	0			0		0		0	0	False	21	luteal	False		0				K107507	Yes	30	2								44	25.8	white	0.0020	0.0180	0.0610	0.0120	0.8810	0.0190	0.0060
K107508	Pre-menopausal	None	No	0			0		0		0	0	False	5	luteal	False		0				K107508	No										19	25.6	white	0.0060	0.0140	0.1250	0.0060	0.2820	0.5630	0.0040
K107514	Pre-menopausal	None	No	0			0		0		0		False	20	Follicular	False		0				K107514	No										22	24.7	white	0.0030	0.0030	0.0140	0.0030	0.9420	0.0340	0.0010
K107518	Pre-menopausal	None	No	0			0		0		0	1,0,0	False	19	Follicular	False		0			,Butal Acet Caff,,Butal Acet Caff	K107518	No										27	30.6	white	0.0020	0.0020	0.0060	0.0040	0.9690	0.0160	0.0010
K107524	Post-menopausal	None	No	0			0		0		0	0,1	False			False		1	2	9		K107524	No										65	25.5	white	0.0120	0.0010	0.0070	0.0020	0.1400	0.8360	0.0020
K107530	Post-menopausal	None	No	1	1980		0		0		0	0	False			False		1	8	1		K107530	No										63	24.8	white	0.0620	0.0050	0.3290	0.0100	0.2630	0.3190	0.0110
K107539	Post-menopausal	None	No	0	2006		0	2006	0	2005	0	0,1	False			False		0				K107539	Yes	23	1								52	22.9	black	0.6430	0.0020	0.0280	0.0030	0.2470	0.0720	0.0050
K107542	Pre-menopausal	None	No	0			0		0		0	0	False	74		False		0				K107542	Yes	30	4								48	35.3	white	0.0060	0.0020	0.0090	0.0020	0.5970	0.3830	0.0020
K107546	Pre-menopausal	None	No	0			0		0		0	0	False	25	Follicular	False		0				K107546	No										31	22.4	white	0.0290	0.0030	0.0170	0.0050	0.9010	0.0320	0.0140
K107548	Pre-menopausal	None	No	0			0		0		0	0	False	14	luteal	False		0			,Multi Vitamin	K107548	Yes	25	4								43	25.1	white	0.0040	0.0020	0.0190	0.0040	0.9480	0.0210	0.0020
K107878	Post-menopausal	None	No	0			0	2005	1		0	0	True			False		0				K107878	Yes		1								59	27.6	white	0.0110	0.0040	0.0180	0.0120	0.9010	0.0350	0.0190
K107888	Pre-menopausal	None	No	0			0		0		0	0	False	2004		False		0				K107888	No										28	45.5	white	0.0040	0.0090	0.3170	0.0240	0.5490	0.0840	0.0130
K107889	Pre-menopausal	None	No	0			0		0		0	0	False	17	luteal	False		0				K107889	No										24	20.2	white	0.0140	0.0030	0.0300	0.0040	0.8250	0.1180	0.0060
K107894	Pre-menopausal	None	No	0			0		0		0		False	42		False		0				K107894	Yes	24	5								55	41.0	white	0.0050	0.4770	0.0940	0.0380	0.3180	0.0660	0.0030
K107913	Post-menopausal	None	No	0			0		0		0	0,None	False			False		0				K107913	Yes	36	1								55	29.9	white	0.0040	0.0080	0.0220	0.0280	0.8090	0.1180	0.0110
K107919	Post-menopausal	None	No	0			0		0		0	0	False			False		1	1	9		K107919	Yes	33	3								67	21.8	white	0.0020	0.0030	0.0080	0.0020	0.5270	0.4570	0.0010
K107952	Pre-menopausal	None	No	0			0		0		0	0	False	126		False		0				K107952	No										31	42.1	white,asian,japanese	0.0090	0.0090	0.4410	0.0200	0.0660	0.4440	0.0110
K107957	Pre-menopausal	None	No	0			0		0		0		False	25	Follicular	False		0				K107957	Yes	16	3								26	28.1	white	0.0020	0.0200	0.0370	0.0140	0.8150	0.1080	0.0050
K107976	Post-menopausal	None	No	0			0		0		0		False			False		0				K107976	Yes	22	7								63	27.4	~~other	0.0070	0.4860	0.0510	0.0140	0.3990	0.0350	0.0080
K107996	Pre-menopausal	None	No	0			0	2012	1		0	0	False	23	Follicular	False		0			Humira,leflunomide 20mg,hydrocloroquine 200mg,indomethacin 75mg ,,Tanzeum ,liothyronine sodium	K107996	No										36	45.8	white	0.0030	0.0050	0.0100	0.0060	0.9640	0.0080	0.0030
K108015	Post-menopausal	None	Yes	0			0		0		0	0	False			False		0				K108015	Yes	25	3								57	21.6	white	0.0030	0.0040	0.0210	0.0050	0.9350	0.0260	0.0050
K108019	Pre-menopausal	None	No	0			0		0		0	None,0,0	False	1392		False		0			,Adipex,,Adipex	K108019	Yes	24	1								27	24.3	white	0.0100	0.0050	0.0370	0.0050	0.8200	0.1170	0.0060
K108029	Pre-menopausal	None	Yes	0			0		0		0	1,0	False	20	Follicular	False		0				K108029	No										40	22.6	white
K108030	Pre-menopausal	None	No	0			0		0		0	0	True	11	luteal	False		0				K108030	No										34	32.0	white
K108033	Pre-menopausal	None	No	0			0		0		0	0	False	5	luteal	False		0				K108033	Yes	35	4								45	26.6	white	0.0180	0.0030	0.0190	0.0080	0.8190	0.1260	0.0070
K108056	Pre-menopausal	None	Yes	0			0		0		0	1	False	83		False		0				K108056	Yes	28	2								34	19.5	white	0.0020	0.0030	0.0090	0.0020	0.9670	0.0150	0.0020
K108070	Post-menopausal	None	Yes	0			0		0		0	0	False			False		0				K108070	Yes	24	3								63	21.0	white	0.0030	0.0120	0.4420	0.0200	0.0890	0.4310	0.0030
K108111	Pre-menopausal	None	No	0			0		0		0	0	False	38		False		0				K108111	No										30	25.7	white	0.0030	0.0070	0.3160	0.0060	0.5250	0.1400	0.0030
K108225	Pre-menopausal	None	No	0			0	2006	1		0	0,1	False	19	Follicular	False		0				K108225	Yes	29	5								38	20.0	white	0.0060	0.0040	0.0270	0.0050	0.8170	0.1390	0.0030
K108250	Post-menopausal	None	No	0			0		0		0	0	False			False		0				K108250	Yes	26	3								69	40.3	white	0.0020	0.0050	0.0230	0.0070	0.9470	0.0130	0.0030
K108283	Pre-menopausal	None	No	0			0		0		0		False	1795		False		0				K108283	No										25	27.4	white	0.0010	0.0020	0.0040	0.0020	0.9830	0.0050	0.0020
K108288	Pre-menopausal	None	No	0			0		0		0	0	False	388		False		0				K108288	Yes	31	2								35	22.3	native_american_alaskan	0.0190	0.3800	0.1390	0.0130	0.2780	0.1670	0.0040
K108290	Pre-menopausal	None	No	0			0		0		0	0	False	9	luteal	False		0				K108290	Yes		1								25	28.0	white	0.0060	0.0100	0.0310	0.0090	0.9050	0.0300	0.0090
K108310	Pre-menopausal	None	No	0			0		0		0	0	False	13	luteal	False		0			levetiracetam	K108310	Yes	32	2								44	25.2	asian,~~other_asian	0.0030	0.0230	0.8160	0.0490	0.0880	0.0180	0.0030
K108324	Pre-menopausal	None	No	0			0		0		0	0	False	7	luteal	False		0				K108324	Yes	20	3								42	23.7	asian,~~other_asian	0.0100	0.0480	0.5240	0.1290	0.0290	0.0820	0.1790
K108343	Pre-menopausal	None	No	0			0		0		0	0,1	False	5	luteal	False		0				K108343	No										46	42.9	~~other	0.0040	0.3040	0.1030	0.0250	0.5170	0.0410	0.0060
K108346	Pre-menopausal	None	No	0			0		0	2007	1	0	False	33		False		0				K108346	Yes	24	6								53	34.2	white	0.0120	0.0040	0.0450	0.0080	0.8050	0.1240	0.0030
K108354	Pre-menopausal	Leukemia	No	0			0		0		0	0,None	False	2	luteal	False		0				K108354	No										57	33.1	asian,~~other_asian	0.0170	0.0350	0.8370	0.0260	0.0290	0.0320	0.0250
K108420	Post-menopausal	None	No	0			0		0		0	0,1	False			False		0				K108420	Yes	26	2								60	23.6	white	0.0050	0.0060	0.1670	0.0040	0.5450	0.2720	0.0020
K108436	Pre-menopausal	None	No	0			0		0		0	0	False	365262		False		0				K108436	Yes	29	4								36	23.9	white	0.0020	0.0240	0.8760	0.0090	0.0690	0.0160	0.0040
K108454	Pre-menopausal	None	No	0			0		0		0	0,1	False	17	Follicular	False		0				K108454	No										37	35.6	white,asian,japanese	0.0050	0.0120	0.1650	0.4710	0.0960	0.2410	0.0100
K108480	Post-menopausal	None	No	0			0		0		0	0,1	False			True		0				K108480	Yes	30	3								57	30.8	white	0.0140	0.0040	0.0370	0.0080	0.3810	0.5510	0.0040
K108493	Post-menopausal	None	No	0			0		0		0	0	False			False		1	2	2		K108493	Yes	35	2								56	25.4	white	0.0100	0.0020	0.0060	0.0020	0.9440	0.0340	0.0030
K108495	Post-menopausal	None	No	0			0		0		0	0	False			False		0				K108495	Yes	26	4								58	24.2	white	0.0050	0.0150	0.0290	0.0040	0.3510	0.5920	0.0040
K108535	Pre-menopausal	None	No	0	2009		0		0		0	0	False	2715		False		0				K108535	Yes	26	3								51	22.1	black	0.8430	0.0070	0.0290	0.0060	0.0710	0.0360	0.0080
K108562	Pre-menopausal	None	No	0			0		0	2009	1	0,1	False	10	luteal	False		0				K108562	Yes	30	5								48	28.1	white	0.0930	0.0050	0.0430	0.0100	0.7870	0.0560	0.0040
K108563	Pre-menopausal	Ovarian cancer	No	0			0		0		0	0	False	2042		False		0				K108563	No										18	28.5	white	0.0610	0.5890	0.0730	0.0110	0.0260	0.2360	0.0030
K108587	Pre-menopausal	None	No	0			0		0		0	0	False	23	Follicular	False		0				K108587	No										24	20.5	white,asian,japanese	0.0080	0.0350	0.2790	0.2540	0.2130	0.2050	0.0060
K108589	Post-menopausal	None	No	0			0		0		0	0	False			False		0				K108589	Yes	36	2								51	20.2	asian,~~other_asian	0.2340	0.0160	0.5670	0.0050	0.1110	0.0610	0.0050
K108592	Post-menopausal	None	No	0			0		0		0	0	False			False		0			methotrexate,	K108592	Yes	18	4								52	32.2	black	0.8410	0.0260	0.0290	0.0650	0.0160	0.0140	0.0100
K108720	Uterine Ablation	None	No	0	2006		0	2006	0		0	0	False			False		0			Children Aspirin 81MG,None,Butalbital-APA-Caffeine,Glucometer finger stick 2 times a day,Blood Glucose Test Strip,Lancets needles use for glocometer	K108720	Yes	16	4		1	1	2	1	1	1	55	22.4	black	0.8250	0.0190	0.0680	0.0210	0.0240	0.0330	0.0090
K108797	Pre-menopausal	None	No	0			0		0		0	0	False	22	Follicular	False		0				K108797	Yes	20	1		1	2	2	1	1	1	34	30.2	black	0.9210	0.0070	0.0200	0.0200	0.0080	0.0090	0.0150
K108942	Pre-menopausal	None	Yes	0			0		0	2010	1	0,1	False	3074		False		0				K108942	Yes	28	2		3	4	4	1	1	1	52	35.6	black	0.8200	0.0050	0.0250	0.0210	0.0290	0.0960	0.0040
K108946	Pre-menopausal	None	No	0			0		0		0	0	False	742		False		0			Robinul,None	K108946	No				4	4	3	2	1	4	30	41.3	white	0.0040	0.0060	0.0210	0.0060	0.9340	0.0260	0.0030
K108949	Post-menopausal	None	Yes	0		2008	1		0		0	0	False			False		0			None,Vitamin e,Bayer low dose	K108949	Yes	20	1		3	3	3	3	3	-1	54	32.9	native_american_alaskan	0.0180	0.3060	0.0810	0.0440	0.4820	0.0520	0.0160
K108950	Uterine Ablation	None	No	1	2005		0		0		0	0	False			False		0				K108950	Yes	26	1		3	3	3	1	1	-1	42	27.8	white	0.0030	0.0060	0.0170	0.0060	0.9490	0.0160	0.0030
K108952	Pre-menopausal	None	No	0			0		0		0	0	False	4	luteal	False		0				K108952	No				-1	2	1	1	1	1	28	29.3		0.0150	0.6100	0.0600	0.0120	0.0940	0.2020	0.0090
K108955	Post-menopausal	None	No	0			0		0		0	0	False			False		0				K108955	Yes	30	2		-1	4	3	-1	-1	-1	67	31.1	white	0.0120	0.0050	0.2000	0.0150	0.2830	0.4770	0.0080
K108957	Post-menopausal	None	No	0			0		0		0	0	False			False		0			calcium,None,Vitamin d,Multivitamin	K108957	Yes	35	3		2	1	1	1	1	-1	50	24.1	asian,~~other_asian	0.0050	0.0060	0.0060	0.9660	0.0050	0.0070	0.0070
K108959	Post-menopausal	None	No	1	2017	2017	1		0		0	None,0	False			False		0				K108959	Yes	32	3		4	4	3	1	1	1	65	26.0	white	0.0070	0.0050	0.2610	0.0070	0.6670	0.0380	0.0150
K108978	Pre-menopausal	None	No	0			0		0		0	0	False	1734		False		0			None,Mega foods Blood Builder (Iron + Ascorbic)	K108978	Yes		1		4	4	3	1	1	4	39	25.8	white	0.0040	0.0020	0.0060	0.0020	0.9520	0.0320	0.0020
K108983	Pre-menopausal	None	No	0			0		0		0	0	False	2	luteal	False		0			Claritin,None	K108983	No				-1	-1	4	4	4	4	22	29.6	white	0.0080	0.0080	0.2850	0.0200	0.6520	0.0190	0.0100
K108984	Pre-menopausal	None	No	0			0		0		0	0	False	26	Follicular	False		0			One a Day,Vitamin D,Iron,Vitamin E,Vitamin B,None	K108984	Yes	21	5		1	4	3			1	51	25.1	black	0.6610	0.0030	0.0330	0.0050	0.0870	0.2080	0.0030
K108988	Post-menopausal	Lymphoma (Hodgkin's or Non-Hodgkin's lymphoma)	No	0	1990	1990	0	1990	0		0	0	False			False		1	5	1		K108988	Yes	24	3		-1	-1	3	1	1	-1	75	23.8	white	0.0050	0.0120	0.1170	0.0080	0.6110	0.2450	0.0030
K109007	Pre-menopausal	None	No	0			0		0		0	0	False	1553		False		0				K109007	No				1	4	4	1	1	1	33	34.6		0.0060	0.4340	0.0700	0.0160	0.4280	0.0410	0.0050
K109020	Post-menopausal	None	No	0			0		0		0	0	False			False		1	4	2	PreserVision,None,Colestipol,Viactive,Vitamin d3	K109020	Yes	25	5		4	4				1	90	22.7	white	0.0070	0.0140	0.5770	0.0090	0.1790	0.2110	0.0030
K109033	Pre-menopausal	None	No	0			0		0		0		False	163		False		0				K109033	Yes		1			3	4	3			29	46.0		0.0100	0.0910	0.6000	0.0220	0.1850	0.0780	0.0140
K109039	Post-menopausal	None	No	0			0		0		0	0	False			False		0			nortriptyline,None	K109039	Yes	36	2		-1	-1	-1	-1	-1	-1	54	30.5	white	0.0050	0.0030	0.0150	0.0030	0.3990	0.5720	0.0030
K109044	Pre-menopausal	None	No	0			0		0		0	0	False	4	luteal	False		0			None,Isibloom 0.15-0.03 mg (birth control)	K109044	No				-1	3	1	1	1	3	26	21.8		0.3710	0.0200	0.2380	0.0360	0.1540	0.1650	0.0160
K109051	Post-menopausal	Lung/bronchus cancer	No	0			0		0		0	0	False			False		0				K109051	Yes	22	3		4	4	-1	-1	-1	-1	62	29.0	black	0.8520	0.0040	0.0330	0.0050	0.0350	0.0670	0.0030
K109064	Pre-menopausal	None	No	0			0		0		0	0	False	10	luteal	False		0				K109064	Yes	20	3		1	3	3	3	1	1	43	25.6	asian,chinese	0.0050	0.0040	0.0080	0.9660	0.0060	0.0060	0.0040
K109065	Pre-menopausal	None	No	0			0		0		0	0	False	3912		False		0				K109065	Yes	17	3		4	4	4	1	1	1	50	19.6	~~other	0.3630	0.5230	0.0320	0.0110	0.0280	0.0380	0.0050
K109066	Pre-menopausal	None	No	0			0		0		0	0	False	5	luteal	False		0				K109066	Yes	34	3		1	3	3	1	1	1	38	36.4	white	0.0040	0.0030	0.0090	0.0020	0.9670	0.0140	0.0010
K109077	Pre-menopausal	None	No	0			0		0		0	0	False	21	Follicular	False		0				K109077	No				-1	1	2	1	1	1	27	27.2	white	0.0040	0.0130	0.0280	0.0050	0.9190	0.0290	0.0020
K109086	Post-menopausal	None	No	0	1993		0		0		0	0	False			False		1	2	9		K109086	Yes	21	5		1	4	4	3	-1	1	62	29.7	black	0.6580	0.0090	0.0640	0.0090	0.0870	0.1690	0.0040
K109089	Pre-menopausal	None	No	0			0		0		0	0	False	27	Follicular	False		0				K109089	No				-1	4	4	2	1	4	24	20.3	white	0.1950	0.4330	0.0930	0.0210	0.1270	0.0960	0.0350
K109090	Pre-menopausal	None	No	0			0		0		0	0	False	745		False		0				K109090	No				3	4	4	3	1	3	31	22.1	white	0.0040	0.0020	0.0090	0.0030	0.9520	0.0290	0.0020
K109098	Pre-menopausal	None	No	0			0		0		0	0	False	7	luteal	False		0			Pepcid,None	K109098	Yes	20	7		4	4	4	4	1	1	43	26.9	asian,~~other_asian	0.0030	0.0150	0.0070	0.9640	0.0050	0.0050	0.0020
K109100	Pre-menopausal	None	No	0			0		0		0	0	False	27	Follicular	False		0				K109100	No				4	4	2	1	1	4	39	27.1	white	0.0080	0.0070	0.0620	0.0040	0.8320	0.0800	0.0060
K109101	Post-menopausal	None	No	0			0		0		0	0	False			False		0				K109101	Yes	22	4			3	2	1	1		64	23.0	black	0.6190	0.0030	0.0330	0.0050	0.1710	0.1650	0.0050
K109108	Pre-menopausal	None	No	0	2018		0		0		0	0	False	461		False		0			None,DIGESTIVE ENZME	K109108	Yes	29	3		-1	-1	-1	-1	-1	-1	46	27.1	black	0.3870	0.0110	0.1050	0.0340	0.1870	0.2520	0.0250
K109109	Pre-menopausal	None	No	0			0		0	2017	1	0	False	12	luteal	False		0				K109109	Yes	23	2		1	1	2	1	1	1	53	32.1	black	0.9530	0.0030	0.0110	0.0050	0.0130	0.0130	0.0030
K109110	Post-menopausal	None	No	0	2017	2017	0		0		0	0	False			False		0				K109110	Yes	27	1		4	3	1	1	1	1	60	34.7	black	0.7300	0.0030	0.0480	0.0070	0.1180	0.0900	0.0030
K109122	Pre-menopausal	Skin Cancer (non-melanoma)	No	0			0		0	2010	1	0	True	2	luteal	False		0				K109122	Yes	32	2		1	4	4	1	1	1	51	21.3	white	0.0090	0.0030	0.0280	0.0030	0.5430	0.4130	0.0020
K109127	Post-menopausal	None	No	0			0		0		0	0	False			False		0				K109127	Yes	31	2		1	3	1	1	1	1	59	27.1	black	0.7310	0.0860	0.0270	0.0890	0.0180	0.0350	0.0150
K109128	Post-menopausal	None	No	0			0		0		0	0	False			False		0			None,TRULICITY	K109128	No				1	4	4	3	1	1	57	28.9	white	0.0040	0.2440	0.0200	0.0440	0.6650	0.0200	0.0030

### Sheet: Age,BMI.birth average
	Age	BMI	number of live births
Ashkenazi	65	25.5	0
	52	22.9	1
	59	27.6	0
	55	29.9	1
	67	21.8	2
	39	27.1	0
	31	22.1	0
	46	27.1	1
	51	21.3	2
	57	21.6	3
	40	22.6	0
	34	32	0
	63	21	2
	30	25.7	0
	53	34.2	4
	60	23.6	2
	57	30.8	3
	56	25.4	2
	58	24.2	3
	51	22.1	2
	75	23.8	2
	90	22.7	3
	54	30.5	2
	38	36.4	2
	27	27.2	0
	62	29.7	4
average	52.6923	26.1077	1.57692
SD	14.4576	4.2465	1.30148
European	34	28.5	0
	24	20.2	0
	26	28.1	3
	34	19.5	2
	27	24.3	1
	25	27.4	0
	25	28	0
	69	40.3	3
	45	26.6	3
	30	41.3	0
	67	31.1	2
	42	27.8	1
	65	26	2
	22	29.6	0
	39	25.8	0
Average	38.2667	28.3	1.13333
SD	16.3596	5.95963	1.24595
Indigenous American	28	29.3	0
	50	19.6	3
	63	27.4	6
	33	34.6	0
	35	22.3	2
	46	42.9	0
	18	28.5	0
	55	41	5
	24	20.3	0
	54	32.9	1
Average	40.6	29.88	1.7
SD	15.0569	8.08205	2.26323
Asian	31	42.1	0
	44	25.2	1
	42	23.7	2
	57	33.1	0
	37	35.6	0
	24	20.5	0
	51	20.2	2
	50	24.1	2
	43	25.6	3
	43	26.9	5
Average	42.2	27.7	1.5
SD	9.69307	7.04967	1.64992
AAF	52	32.2	4
	52	35.6	2
	51	25.1	3
	62	29	2
	64	23	2
	60	34.7	1
	59	27.1	2
	53	32.1	2
	34	30.2	3
	55	22.4	2
average	54.2	29.14	2.3
sd	8.45642	4.661	0.823273
European 2	19	25.6
	31	22.4
	22	24.7
	27	30.6
	24	22.6
	43	25.1	3
	44	25.8	2
	48	35.3	2
	44	29.8	2
	38	27.8	2
average	34	26.97	2.2
SD	10.6458	3.98805	0.447214
Hispanic	36	45.8	0
	57	28.9	0
	51	27.3	2
	63	24.8	0
	28	45.5	0
	48	28.1	2
	38	20	3
	36	23.9	3
	29	46	0
	26	21.8	0
average	41.2	31.21	1
sd	12.8478	10.4075	1.33333

### Sheet: Data Dictionary
Label	Description
Barcode
Menopausal Status	key: mensstat
Any Cancer
Genetic Risk Positive	Tested Positive for Genetic Risk
Hysterectomy	key: hystermy
Hysterectomy Year	key: hysteryr
Removal Both Ovaries	key: ovarytwo
Removal Both Ovaries Year	key: ovrtwoyr
Removal One Ovary	key: ovaryone
Remove One Ovary Year	key: ovroneyr
Uterine Ablation	key: uterabla
Uterine Ablation Year	key: uterabyr
Tested for Genetic Risk	Medical Follow Up: Have you been tested for genetic risk factors?
Genetic Mutation Detected	Includes any genetic mutation reported from a donation or medical follow up. Most of these refer to BRCA1, and BRCA2, but include all self-reported genetic risks such as CHEK2 and others.
Days Since Ovulation	For pre-menopausal donors, the number of days from donation date to reported last period date. Inherently this number is estimated in nature.
Donor Developed Breast Cancer	After Donation, based on Medical Follow-Up and Cancer Registry Data
Hormone Therapy (Current)	Still taking HR Therapy. Not on current questionnaire 0 = No 1 = Yes
Hormone Therapy (Ever Taken)	Taken hormone replacement therapy Does not include hormone treatment for cancer, birth control or fertility treatments. 0 = No 1 = Yes
Hormone Therapy (How Long)	key: horhowlg
Hormone Therapy (type)	Type of Hormone Replacement Therapy Taken 1 = Estrogen Alone 2 = Estrogen and Progesterone 3 = All of Above 9 = I don't know
Medication Clean
OC Use Age Current	key: oc_age_current
OC Use Age <14	key: oc_age_ltfourt
OC Use Age 14-17	key: oc_age_fourt_sevent
OC Use Age 18-22	key: oc_age_eightt_twentwo
OC Use Age 23-29	key: oc_age_twenthree_twennine
OC Use Age 30-34	key: oc_age_thirt_thirtfour
Age	Anybody 90+ has been rounded to 90.
BMI
Race (all)
Africa	SNP Ancestry of African descent.
America	SNP Ancestry of American descent.
Central South Asia	SNP Ancestry of Central South Asian descent.
East Asia	SNP Ancestry of East Asian descent.
Europe	SNP Ancestry of European descent.
Middle East	SNP Ancestry of Middle East descent
Oceania	SNP Ancestry of Oceania descent.
If you have ever used oral contraceptives or other hormonal birth controls, for each age at which you used OC’s, please mark how long you used them. (Mark only one box for each age)
Age < 14
1 = Did not use
2 = Used <1 year
3 = Used 1-3 years
4 = Used >3 years
-1 = N/A
