## Supplementary material for "Single nuclei chromatin accessibility and transcriptomic map of breast tissues of women of diverse genetic ancestry": Table S10

### Sheet: BM cells
Table S10: Top 10 transcription regulators in each cell type.
RNA.feature	RNA.group	RNA.avgExpr	RNA.logFC	RNA.auc	RNA.padj	gene	motif.feature	motif.group	motif.avgExpr	motif.logFC	motif.auc	motif.padj	avg_auc
TP63	Basal	0.777845	0.714971	0.778218	0	TP63	MA0525.2	Basal	2.20058	3.18193	0.917148	0	0.847683
TP73	Basal	0.0199763	0.0165391	0.51103	7.83338e-104	TP73	MA0861.1	Basal	2.43866	3.52491	0.924606	0	0.717818
GLI3	Basal	0.906819	0.676264	0.765578	0	GLI3	MA1491.1	Basal	0.319368	0.440136	0.619286	0	0.692432
TEAD1	Basal	0.412435	0.0760359	0.53655	1.46859e-53	TEAD1	MA0090.3	Basal	1.0756	1.65389	0.808681	0	0.672615
TEAD3	Basal	0.0967202	0.0505621	0.530026	2.59479e-119	TEAD3	MA0808.1	Basal	1.1383	1.75297	0.811859	0	0.670942
EGR1	Basal	0.440784	0.264661	0.620454	0	EGR1	MA0162.4	Basal	0.293583	0.405275	0.648222	0	0.634338
NFIB	Basal	1.61373	0.461429	0.665116	0	NFIB	MA1643.1	Basal	0.158516	0.334945	0.570608	6.4921e-146	0.617862
EGR3	Basal	0.126432	0.109618	0.563726	0	EGR3	MA0732.1	Basal	0.420664	0.576059	0.671367	0	0.617546
LEF1	Basal	0.16345	0.141385	0.577139	0	LEF1	MA0768.1	Basal	0.42827	0.599787	0.656487	0	0.616813
SRF	Basal	0.0299038	0.0119047	0.507556	1.89864e-20	SRF	MA0083.3	Basal	0.537383	0.766663	0.687265	0	0.59741

### Sheet: LASP cells
RNA.feature	RNA.group	RNA.avgExpr	RNA.logFC	RNA.auc	RNA.padj	gene	motif.feature	motif.group	motif.avgExpr	motif.logFC	motif.auc	motif.padj	avg_auc
ELF5	LP	0.684152	0.655638	0.802114	0	ELF5	MA0136.2	LP	1.03649	1.35154	0.73771	0	0.769912
EHF	LP	0.808529	0.755534	0.813645	0	EHF	MA0598.3	LP	0.889294	1.14732	0.707112	0	0.760379
GRHL1	LP	0.352209	0.313912	0.679426	0	GRHL1	MA0647.1	LP	1.09784	1.46423	0.794542	0	0.736984
NFIB	LP	1.87395	0.741681	0.749702	0	NFIB	MA1643.1	LP	0.680143	0.96662	0.679229	0	0.714466
GRHL2	LP	0.466679	0.248744	0.625002	0	GRHL2	MA1105.2	LP	1.01784	1.3663	0.78475	0	0.704876
ETV6	LP	1.36127	0.814595	0.782607	0	ETV6	MA0645.1	LP	0.23918	0.282147	0.571971	5.34665e-122	0.677289
SNAI1	LP	0.00845134	0.00199229	0.501653	0.00185972	SNAI1	MA1558.1	LP	1.56668	2.0717	0.839042	0	0.670347
TCF3	LP	0.0604177	0.0197671	0.513146	5.75301e-25	TCF3	MA0522.3	LP	1.27497	1.68289	0.796395	0	0.65477
FIGLA	LP	0.000847072	0.000409938	0.50031	0.0451733	FIGLA	MA0820.1	LP	1.08721	1.43367	0.787162	0	0.643736
ESR1	LP	0.506902	0.238476	0.611196	0	ESR1	MA0112.3	LP	0.543188	0.733741	0.668315	0	0.639756

### Sheet: LHS cells
RNA.feature	RNA.group	RNA.avgExpr	RNA.logFC	RNA.auc	RNA.padj	gene	motif.feature	motif.group	motif.avgExpr	motif.logFC	motif.auc	motif.padj	avg_auc
ESR1	ML	1.26213	1.0465	0.801941	0	ESR1	MA0112.3	ML	0.627604	0.728269	0.658508	0	0.730224
FOXA1	ML	0.189235	0.186913	0.618657	0	FOXA1	MA0148.4	ML	1.33477	1.45034	0.776414	0	0.697536
GRHL2	ML	0.601421	0.364972	0.671998	0	GRHL2	MA1105.2	ML	0.611356	0.728922	0.664516	0	0.668257
GATA3	ML	0.781844	0.602708	0.735735	0	GATA3	MA0037.3	ML	0.245607	0.235876	0.558575	2.17706e-43	0.647155
FOXP1	ML	1.19762	0.0400134	0.515767	0.000447449	FOXP1	MA0481.3	ML	1.43256	1.53535	0.770119	0	0.642943
FOXO3	ML	0.457776	0.0485558	0.522493	7.18485e-09	FOXO3	MA0157.2	ML	1.28041	1.38289	0.758083	0	0.640288
FOXK2	ML	0.19851	0.0204705	0.514914	2.81779e-06	FOXK2	MA1103.2	ML	1.34279	1.43662	0.751931	0	0.633423
TCF3	ML	0.0581134	0.0145254	0.510164	1.95138e-08	TCF3	MA0522.3	ML	1.26589	1.44481	0.75216	0	0.631162
FOXO6	ML	0.00990551	0.00373109	0.502726	0.000215772	FOXO6	MA0849.1	ML	1.36772	1.46437	0.756524	0	0.629625
TFAP2B	ML	0.283375	0.248141	0.635902	0	TFAP2B	MA0811.1	ML	0.332444	0.403264	0.607505	2.75108e-142	0.621704

### Sheet: Endo-1
RNA.feature	RNA.group	RNA.avgExpr	RNA.logFC	RNA.auc	RNA.padj	gene	motif.feature	motif.group	motif.avgExpr	motif.logFC	motif.auc	motif.padj	avg_auc
MEOX2	Endo-1	0.79712	0.763698	0.777587	0	MEOX2	MA0706.1	Endo-1	0.35146	0.357724	0.594279	4.57905e-81	0.685933
PPARG	Endo-1	1.20116	1.02598	0.819473	0	PPARG	MA0066.1	Endo-1	0.147679	0.164051	0.543864	9.92372e-19	0.681669
FOXN3	Endo-1	0.836363	0.445172	0.671126	0	FOXN3	MA1489.1	Endo-1	0.61729	0.629669	0.643965	8.23135e-187	0.657546
FLI1	Endo-1	0.60279	0.552119	0.742953	0	FLI1	MA0475.2	Endo-1	0.111291	0.13426	0.532934	3.54392e-11	0.637944
ERG	Endo-1	0.705071	0.498273	0.719819	0	ERG	MA0474.2	Endo-1	0.109721	0.131969	0.531891	1.43563e-10	0.625855
SOX13	Endo-1	0.149888	0.0939373	0.550137	3.44384e-103	SOX13	MA1120.1	Endo-1	0.895226	0.918188	0.695087	0	0.622612
KLF4	Endo-1	0.277391	0.219464	0.615463	0	KLF4	MA0039.4	Endo-1	0.243348	0.222986	0.588829	3.69632e-72	0.602146
ETS1	Endo-1	0.45952	0.373866	0.672038	0	ETS1	MA0098.3	Endo-1	0.0691453	0.0934332	0.521554	1.52292e-05	0.596796
NFATC2	Endo-1	0.127097	0.025239	0.516779	4.87579e-10	NFATC2	MA0152.1	Endo-1	0.737478	0.779398	0.656646	7.29514e-221	0.586713
KLF2	Endo-1	0.270728	0.241408	0.633326	0	KLF2	MA1515.1	Endo-1	0.111929	0.0954452	0.529624	2.57098e-09	0.581475

### Sheet: Endo-2
RNA.feature	RNA.group	RNA.avgExpr	RNA.logFC	RNA.auc	RNA.padj	gene	motif.feature	motif.group	motif.avgExpr	motif.logFC	motif.auc	motif.padj	avg_auc
FOXP2	Endo-2	0.931979	0.724621	0.775285	0	FOXP2	MA0593.1	Endo-2	0.599564	0.585087	0.627542	1.26609e-70	0.701414
NFATC3	Endo-2	0.380723	0.153013	0.581198	4.4797e-48	NFATC3	MA0625.1	Endo-2	1.09648	1.14438	0.744693	1.42442e-255	0.662946
NFATC2	Endo-2	0.258005	0.159597	0.575301	1.07726e-87	NFATC2	MA0152.1	Endo-2	1.256	1.28405	0.740198	1.51923e-246	0.657749
GLIS3	Endo-2	0.621116	0.555519	0.751498	0	GLIS3	MA0737.1	Endo-2	0.237825	0.213307	0.55221	5.00829e-13	0.651854
FOXP1	Endo-2	1.45685	0.305278	0.611069	1.98156e-54	FOXP1	MA0481.3	Endo-2	0.771419	0.743281	0.651665	4.77592e-99	0.631367
CTCF	Endo-2	0.170304	0.0549443	0.533159	2.52754e-13	CTCF	MA0139.1	Endo-2	1.00436	1.03255	0.69154	6.33441e-157	0.612349
ERG	Endo-2	0.646394	0.417397	0.694183	1.15501e-301	ERG	MA0474.2	Endo-2	0.10738	0.1242	0.52917	6.30609e-05	0.611677
PPARG	Endo-2	0.573262	0.335048	0.66642	3.07904e-260	PPARG	MA0066.1	Endo-2	0.0867692	0.0944113	0.524991	0.000626654	0.595706
FLI1	Endo-2	0.362458	0.281199	0.656223	0	FLI1	MA0475.2	Endo-2	0.0963738	0.113392	0.528235	0.000107906	0.592229
MAF	Endo-2	0.364366	0.269043	0.642843	4.97401e-277	MAF	MA1520.1	Endo-2	0.11708	0.131043	0.531472	1.53888e-05	0.587158

### Sheet: Adi-1
RNA.feature	RNA.group	RNA.avgExpr	RNA.logFC	RNA.auc	RNA.padj	gene	motif.feature	motif.group	motif.avgExpr	motif.logFC	motif.auc	motif.padj	avg_auc
EBF1	Adi-1	2.33559	1.97057	0.947117	0	EBF1	MA0154.4	Adi-1	0.670585	0.76479	0.684396	8.1198e-186	0.815757
MLXIPL	Adi-1	0.760235	0.745727	0.861875	0	MLXIPL	MA0664.1	Adi-1	0.389178	0.434863	0.599585	2.40018e-55	0.73073
CEBPA	Adi-1	0.0957273	0.0898692	0.56026	0	CEBPA	MA0102.4	Adi-1	3.01493	3.2498	0.899071	0	0.729666
PPARG	Adi-1	1.57221	1.38142	0.90452	0	PPARG	MA0066.1	Adi-1	0.0582508	0.0655494	0.517258	0.00711859	0.710889
CEBPD	Adi-1	0.0535459	0.00545706	0.506134	0.0413168	CEBPD	MA0836.2	Adi-1	2.99089	3.22458	0.895162	0	0.700648
THRB	Adi-1	0.742326	0.25697	0.623331	1.1664e-100	THRB	MA1574.1	Adi-1	1.27883	1.33497	0.771984	0	0.697657
CEBPB	Adi-1	0.150398	0.109073	0.570711	7.50272e-164	CEBPB	MA0466.2	Adi-1	1.76907	1.91533	0.814916	0	0.692813
ATF4	Adi-1	0.122311	0.0368887	0.528331	1.773e-15	ATF4	MA0833.2	Adi-1	1.83871	1.95835	0.837836	0	0.683084
NFIL3	Adi-1	0.0609788	0.0386029	0.525482	8.57695e-40	NFIL3	MA0025.2	Adi-1	1.84205	1.92954	0.833861	0	0.679671
TWIST1	Adi-1	0.320858	0.296995	0.671138	0	TWIST1	MA1123.2	Adi-1	0.659585	0.722166	0.672414	1.14212e-162	0.671776

### Sheet: Adi-2
RNA.feature	RNA.group	RNA.avgExpr	RNA.logFC	RNA.auc	RNA.padj	gene	motif.feature	motif.group	motif.avgExpr	motif.logFC	motif.auc	motif.padj	avg_auc
EBF1	Adi-2	1.39488	0.956422	0.797969	1.14294e-195	EBF1	MA0154.4	Adi-2	0.741124	0.811429	0.67598	3.36127e-43	0.736974
EBF3	Adi-2	0.273379	0.217679	0.610635	1.20029e-93	EBF3	MA1637.1	Adi-2	1.02949	1.085	0.731386	2.22843e-74	0.67101
NR2F2	Adi-2	0.430171	0.372526	0.677582	2.84981e-211	NR2F2	MA1111.1	Adi-2	0.510309	0.5525	0.622134	1.86255e-21	0.649858
MEF2C	Adi-2	0.589122	0.376605	0.659513	2.48585e-72	MEF2C	MA0497.1	Adi-2	0.560331	0.588215	0.611795	3.2924e-18	0.635654
ETS1	Adi-2	0.3384	0.228128	0.609169	7.88795e-52	ETS1	MA0098.3	Adi-2	0.483987	0.506825	0.605479	2.3496e-16	0.607324
MEOX2	Adi-2	0.409385	0.324194	0.652128	2.00474e-155	MEOX2	MA0706.1	Adi-2	0.146674	0.128444	0.534221	0.00927124	0.593174
RXRG	Adi-2	0.00979049	0.00893807	0.505008	2.1143e-09	RXRG	MA0856.1	Adi-2	0.749334	0.753379	0.657953	5.66323e-35	0.581481
NR3C1	Adi-2	0.513403	0.0852712	0.538315	0.00479252	NR3C1	MA0113.3	Adi-2	0.541348	0.559233	0.622549	1.38903e-21	0.580432
NFATC4	Adi-2	0.0559421	0.0391507	0.526961	3.80111e-15	NFATC4	MA1525.1	Adi-2	0.475208	0.496231	0.624756	2.52286e-22	0.575859
NFE2L1	Adi-2	0.0743546	0.0273811	0.514945	0.026462	NFE2L1	MA0089.2	Adi-2	0.489728	0.525366	0.613407	1.11323e-18	0.564176

### Sheet: Fibroblasts
RNA.feature	RNA.group	RNA.avgExpr	RNA.logFC	RNA.auc	RNA.padj	gene	motif.feature	motif.group	motif.avgExpr	motif.logFC	motif.auc	motif.padj	avg_auc
RORA	Fibroblasts	1.8167	0.752694	0.768502	0	RORA	MA0071.1	Fibroblasts	0.426396	0.487601	0.627092	1.86433e-241	0.697797
TWIST1	Fibroblasts	0.126084	0.102692	0.558049	0	TWIST1	MA1123.2	Fibroblasts	1.51571	1.77296	0.825729	0	0.691889
FOXP2	Fibroblasts	0.83597	0.692674	0.767314	0	FOXP2	MA0593.1	Fibroblasts	0.419304	0.441602	0.597886	6.00548e-144	0.6826
HAND2	Fibroblasts	0.0139943	0.013327	0.508967	9.52957e-126	HAND2	MA1638.1	Fibroblasts	1.1368	1.32917	0.782016	0	0.645491
MITF	Fibroblasts	0.569077	0.499523	0.706927	0	MITF	MA0620.3	Fibroblasts	0.297936	0.358956	0.581026	3.52195e-99	0.643976
PRRX1	Fibroblasts	0.672111	0.621945	0.759443	0	PRRX1	MA0716.1	Fibroblasts	0.0596261	0.0535378	0.514454	0.000182844	0.636948
KLF4	Fibroblasts	0.121651	0.0548407	0.527053	3.04027e-48	KLF4	MA0039.4	Fibroblasts	0.555323	0.594368	0.725242	0	0.626148
MEIS2	Fibroblasts	0.706823	0.491724	0.703125	0	MEIS2	MA0774.1	Fibroblasts	0.0975637	0.131665	0.535704	1.45006e-20	0.619415
EGR1	Fibroblasts	0.322015	0.0716032	0.529407	6.43752e-23	EGR1	MA0162.4	Fibroblasts	0.561172	0.624518	0.705987	0	0.617697
NFATC4	Fibroblasts	0.0668971	0.056929	0.537352	0	NFATC4	MA1525.1	Fibroblasts	0.685299	0.803174	0.690691	0	0.614022

### Sheet: T-cells
RNA.feature	RNA.group	RNA.avgExpr	RNA.logFC	RNA.auc	RNA.padj	gene	motif.feature	motif.group	motif.avgExpr	motif.logFC	motif.auc	motif.padj	avg_auc
ETS1	T-cells	0.44261	0.344998	0.645476	0	ETS1	MA0098.3	T-cells	1.27505	1.35153	0.757454	0	0.701465
FLI1	T-cells	0.232789	0.148726	0.568411	3.51545e-107	FLI1	MA0475.2	T-cells	1.19887	1.26741	0.747509	0	0.65796
IKZF1	T-cells	0.57208	0.549235	0.728866	0	IKZF1	MA1508.1	T-cells	0.133943	0.158555	0.554033	8.44861e-18	0.64145
ELF4	T-cells	0.0307286	0.0147275	0.506571	9.75681e-05	ELF4	MA0641.1	T-cells	1.28557	1.35148	0.7615	0	0.634035
RUNX3	T-cells	0.289503	0.268537	0.624284	0	RUNX3	MA0684.2	T-cells	0.42233	0.396184	0.598862	4.56357e-56	0.611573
SP4	T-cells	0.106498	0.0333836	0.511149	0.0008747	SP4	MA0685.1	T-cells	0.730705	0.679812	0.708393	1.66742e-243	0.609771
KLF6	T-cells	0.241579	0.103021	0.537531	3.13207e-20	KLF6	MA1517.1	T-cells	0.550029	0.548537	0.655983	4.75887e-137	0.596757
IRF4	T-cells	0.0207391	0.0156505	0.508096	9.58797e-19	IRF4	MA1419.1	T-cells	0.666644	0.698589	0.667178	3.55528e-157	0.587637
IRF1	T-cells	0.107347	0.0775574	0.537084	3.80532e-65	IRF1	MA0050.2	T-cells	0.306832	0.361871	0.60556	1.17258e-63	0.571322
KLF13	T-cells	0.151538	0.0966219	0.544134	1.4787e-53	KLF13	MA0657.1	T-cells	0.378167	0.354702	0.597608	1.06727e-54	0.570871

### Sheet: Macrophages
RNA.feature	RNA.group	RNA.avgExpr	RNA.logFC	RNA.auc	RNA.padj	gene	motif.feature	motif.group	motif.avgExpr	motif.logFC	motif.auc	motif.padj	avg_auc
MEF2A	Macrophages	1.37792	0.951715	0.808872	0	MEF2A	MA0052.4	Macrophages	0.814288	0.856728	0.654528	6.91028e-100	0.7317
SPI1	Macrophages	0.207693	0.203832	0.625532	0	SPI1	MA0080.5	Macrophages	1.77555	1.87073	0.825298	0	0.725415
IKZF1	Macrophages	0.317492	0.279624	0.655086	0	IKZF1	MA1508.1	Macrophages	1.51849	1.58685	0.78309	0	0.719088
MEF2C	Macrophages	0.909583	0.715989	0.782149	0	MEF2C	MA0497.1	Macrophages	0.712713	0.75867	0.652449	3.00375e-97	0.717299
FLI1	Macrophages	0.388877	0.308167	0.659626	0	FLI1	MA0475.2	Macrophages	1.33467	1.39239	0.75249	1.02771e-264	0.706058
ELF1	Macrophages	0.531029	0.23909	0.616777	7.00595e-84	ELF1	MA0473.3	Macrophages	1.5754	1.61422	0.791294	0	0.704036
ETV5	Macrophages	0.212656	0.118563	0.566316	2.43886e-60	ETV5	MA0765.2	Macrophages	1.74255	1.80511	0.807378	0	0.686847
ELF2	Macrophages	0.543535	0.190993	0.5847	1.59139e-40	ELF2	MA1483.1	Macrophages	1.47412	1.50678	0.780034	0	0.682367
IRF8	Macrophages	0.184861	0.181063	0.604654	0	IRF8	MA0652.1	Macrophages	1.24174	1.28296	0.737447	2.5059e-234	0.67105
TFEC	Macrophages	0.451267	0.447355	0.723159	0	TFEC	MA0871.2	Macrophages	0.483469	0.53996	0.618484	3.03677e-59	0.670821
