## Supplementary material for "Single nuclei chromatin accessibility and transcriptomic map of breast tissues of women of diverse genetic ancestry": Table S12

### Sheet: Cell type proportion in all exc
Table S12: Cell proportions in each genetic ancestry group.
genetic ancestry	Adi-1	Adi-2	Basal_BAα	Basal_BAβ	Endo-1	Endo-2	Fibroblasts	LP_AP	LP_BL	Macrophages	ML_HSα	ML_HSβ	T-cells
Ashkenazi	809	176	4224	110	1362	391	1826	671	2209	351	342	817	671
	0.0579554	0.0126084	0.3026	0.00788022	0.0975715	0.0280106	0.130812	0.0480693	0.158249	0.0251451	0.0245003	0.0585285	0.0480693
Asian	241	31	921	36	242	122	435	208	515	75	64	221	67
	0.0758339	0.00975456	0.289805	0.0113279	0.0761485	0.0383889	0.136879	0.06545	0.162052	0.0235997	0.0201385	0.0695406	0.0210824
BRCA1+	98	73	1509	99	627	191	667	93	407	268	152	249	262
	0.0208733	0.0155485	0.321406	0.0210863	0.133546	0.0406816	0.142066	0.0198083	0.086688	0.057082	0.0323749	0.0530351	0.055804
BRCA2+	239	65	139	5	346	46	296	24	137	171	24	40	43
	0.151746	0.0412698	0.088254	0.0031746	0.219683	0.0292063	0.187937	0.0152381	0.0869841	0.108571	0.0152381	0.0253968	0.0273016
European-white	258	95	4520	186	552	557	1143	1169	2288	279	708	1017	497
	0.0194438	0.00715954	0.340644	0.0140176	0.0416007	0.0419775	0.0861406	0.0881001	0.172432	0.0210265	0.0533574	0.0766448	0.0374557
Hispanic	163	34	1416	32	197	177	986	228	443	37	112	265	26
	0.0396016	0.00826045	0.344023	0.00777454	0.047862	0.0430029	0.239553	0.0553936	0.107629	0.00898931	0.0272109	0.0643829	0.00631681
Native_American	367	63	2718	269	384	213	1173	1994	1070	459	396	795	674
	0.0347045	0.00595745	0.257021	0.0254374	0.0363121	0.0201418	0.110922	0.188558	0.101182	0.0434043	0.0374468	0.0751773	0.0637352

### Sheet: Cell type proportions in AA and
	Ashkenazi Jewish	Asian American	BRCA1+	BRCA2+	White American	Hispanic White	Indigenous American		African American	European
Adi-1	809	241	98	239	258	163	367		1655	2713
Adi-2	176	31	73	65	95	34	63		262	126
BM	4334	957	1608	144	4706	1448	2987		4544	3354
Endo-1	1362	242	627	346	552	197	384		1928	763
Endo-2	391	122	191	46	557	177	213		805	335
Fibroblasts	1826	435	667	296	1143	986	1173		2581	2280
LASP	2880	723	500	161	3457	671	3064		2770	7126
LHS	1159	285	401	64	1725	377	1191		2248	2260
Macrophages	351	75	268	171	279	37	459		446	128
T-cells	671	67	262	43	497	26	674		205	109
Total	13959	3178	4695	1575	13269	4116	10575	0	17444	19194	88005
