## Supplementary material for "Single nuclei chromatin accessibility and transcriptomic map of breast tissues of women of diverse genetic ancestry": Table S13

### Sheet: Sheet1
Table S13: E2 regulated genes that are expressed at higher level in cluster 9 (Indigenous American enriched AP cell cluster).
Gene	p_val	avg_log2FC	pct.1	pct.2	p_val_adj	P Value<0.01, Fold change not considered
ESR1	0	231.837	0.792	0.403	0
ITGA6	9.29016e-115	129.367	0.751	0.519	3.40029e-110
ANKH	8.22069e-232	79.1319	0.43	0.129	3.00885e-227
UGP2	0	77.5359	0.795	0.26	0
FTO	2.79129e-121	77.1909	0.76	0.563	1.02164e-116
OSMR	0	57.2244	0.741	0.165	0
ATP2C2	0	52.5197	0.576	0.055	0
RAPGEF2	0	45.9144	0.917	0.612	0
MAML3	8.53155e-287	41.5789	0.888	0.639	3.12263e-282
RBM47	5.66156e-207	40.8357	0.864	0.685	2.07219e-202
FOXO3	4.38998e-25	39.9136	0.574	0.469	1.60678e-20
ACSS2	0	37.0668	0.618	0.176	0
NRIP1	9.00176e-183	32.8175	0.565	0.266	3.29474e-178
SCN8A	0	32.7437	0.561	0.085	0
ARHGAP26	5.94843e-54	32.6483	0.843	0.724	2.17719e-49
ELF5	1.88319e-98	31.0373	0.777	0.629	6.89268e-94
NBEAL1	3.85402e-06	30.8204	0.351	0.405	0.141061
ARHGAP18	0	29.8409	0.739	0.173	0
LAMA3	5.09916e-24	29.8353	0.227	0.136	1.86634e-19
GPHN	1.08669e-89	29.7908	0.878	0.776	3.97741e-85
TMEM164	5.30796e-45	29.7558	0.303	0.168	1.94277e-40
JARID2	2.90765e-08	26.5171	0.525	0.462	0.00106423
ELL2	0	26.5053	0.816	0.383	0
STON2	0	25.5984	0.563	0.074	0
IVNS1ABP	1.04539e-239	25.5126	0.592	0.253	3.82625e-235
CCNG2	9.61398e-222	25.5057	0.415	0.123	3.51881e-217
PDCD4	1.40079e-16	25.3405	0.812	0.767	5.12702e-12
COBLL1	2.4823e-100	23.9933	0.657	0.433	9.08545e-96
NR3C1	0	23.8513	0.714	0.32	0
FASN	0	22.6661	0.782	0.143	0
SLC37A1	0	22.4903	0.728	0.18	0
TAX1BP1	0	21.2043	0.845	0.428	0
PCLO	3.25179e-26	21.2043	0.35	0.234	1.19019e-21
PDZD2	0	20.9403	0.776	0.329	0
TBC1D8	0	19.7877	0.804	0.368	0
FOXP1	2.68262e-231	18.3189	0.341	0.771	9.81868e-227
SYNE1	9.15174e-237	18.2528	0.43	0.124	3.34963e-232
ARHGAP10	0	17.277	0.729	0.247	0
PTP4A1	0	16.1426	0.378	0.013	0
ABCG2	0	15.4908	0.516	0.061	0
SLC25A37	2.58634e-180	15.433	0.726	0.438	9.46627e-176
TPM4	4.39541e-08	15.0219	0.286	0.225	0.00160876
CDC7	0	14.0105	0.442	0.038	0
PCSK6	0	13.9955	0.684	0.183	0
SWT1	6.1082e-287	13.8963	0.508	0.155	2.23566e-282
SORL1	6.61361e-21	13.8812	0.472	0.371	2.42065e-16
MLLT3	4.14511e-62	13.7986	0.144	0.35	1.51715e-57
RHOBTB3	0	13.7841	0.61	0.049	0
NPNT	0	12.2889	0.629	0.205	0
CGNL1	4.86486e-25	12.0608	0.59	0.476	1.78059e-20
NAIP	4.44605e-180	11.9157	0.413	0.14	1.6273e-175
CTNND1	3.47018e-34	11.196	0.796	0.729	1.27012e-29
ZMYND8	1.79196e-41	10.653	0.481	0.332	6.55876e-37
PLD1	0	10.6311	0.512	0.122	0
SEC14L1	0	10.5349	0.722	0.2	0
WARS	1.78144e-138	10.3798	0.244	0.062	6.52026e-134
DISP1	0	10.1967	0.465	0.111	0
TTC39B	1.93425e-202	9.68557	0.375	0.107	7.07955e-198
B4GALT1	0	9.66225	0.77	0.275	0
PCED1B	0	9.63615	0.615	0.137	0
KIAA1109	1.37666e-52	8.94093	0.715	0.587	5.0387e-48
ADCY3	0	8.88335	0.535	0.111	0
MPP6	6.39499e-197	8.70935	0.559	0.246	2.34063e-192
BPTF	8.26323e-09	8.58113	0.571	0.626	0.000302442
SLC7A2	0	8.27118	0.331	0.036	0
RAI14	0	8.21813	0.546	0.069	0
HERC3	6.15924e-290	8.21567	0.613	0.235	2.25434e-285
SEC16B	0	8.20828	0.539	0.067	0
OXR1	0.000255721	8.18829	0.5	0.463	1
GCH1	1.05743e-111	7.99662	0.241	0.072	3.87028e-107
SGMS1	2.70029e-113	7.79634	0.493	0.25	9.88334e-109
TBC1D4	3.33554e-49	7.5682	0.631	0.462	1.22084e-44
KDM5B	1.98516e-25	7.43758	0.281	0.406	7.26589e-21
CPEB4	1.64233e-112	7.27867	0.641	0.396	6.01109e-108
MYO5C	5.77182e-29	7.05824	0.507	0.384	2.11254e-24
CREB3L1	0	6.93977	0.517	0.025	0
ELP3	2.80038e-32	6.77735	0.325	0.209	1.02497e-27
NCOA7	8.96055e-26	6.77566	0.268	0.168	3.27965e-21
MAP3K5	2.24322e-150	6.75145	0.597	0.31	8.2104e-146
ALAS1	1.74079e-115	6.53335	0.203	0.051	6.37145e-111
VDR	5.4264e-194	6.44191	0.37	0.107	1.98612e-189
WBP1L	3.62988e-50	6.3703	0.309	0.166	1.32857e-45
ARHGEF12	3.07542e-05	6.34225	0.362	0.413	1
SETBP1	5.58106e-06	6.22807	0.237	0.193	0.204272
NFXL1	2.02036e-36	6.21932	0.367	0.237	7.39471e-32
IKZF2	8.86558e-100	6.05158	0.309	0.118	3.24489e-95
MAP7	1.98729e-21	5.92379	0.528	0.429	7.27368e-17
PTPN6	4.63234e-18	5.64452	0.139	0.232	1.69548e-13
LURAP1L	1.31604e-182	5.63687	0.457	0.167	4.81683e-178
CTIF	2.43347e-150	5.36098	0.516	0.237	8.90675e-146
SYNE2	7.20408e-65	5.34955	0.802	0.66	2.63677e-60
FDFT1	1.50776e-108	5.31958	0.42	0.199	5.51857e-104
STAU2	1.91595e-38	5.25047	0.574	0.438	7.01255e-34
TSPAN12	1.32389e-131	5.13964	0.228	0.057	4.84558e-127
FNDC3A	1.21343e-48	5.09254	0.674	0.547	4.44129e-44
MICU1	4.55444e-143	5.07505	0.62	0.351	1.66697e-138
PPP2R3A	1.14884e-69	5.07417	0.668	0.493	4.20486e-65
ITGAV	1.3244e-168	4.95502	0.434	0.161	4.84744e-164
ARHGEF26	0	4.77358	0.522	0.117	0
TSPAN9	9.15574e-140	4.50329	0.358	0.126	3.35109e-135
CASZ1	4.98751e-41	4.49735	0.409	0.265	1.82548e-36
STX5	4.99026e-16	4.43579	0.259	0.177	1.82648e-11
LARP1	1.50147e-97	4.37097	0.64	0.415	5.49551e-93
DPYSL2	0	4.17742	0.506	0.138	0
KANSL2	2.06637e-13	4.11274	0.225	0.156	7.56314e-09
IFT43	7.66791e-12	4.0722	0.267	0.199	2.80653e-07
GNB4	5.78048e-141	3.93239	0.239	0.058	2.11571e-136
MTMR3	5.65714e-41	3.86034	0.468	0.318	2.07057e-36
HIPK2	1.47346e-67	3.83804	0.517	0.33	5.393e-63
RGL1	1.8837e-08	3.83053	0.332	0.265	0.000689455
WIPI1	2.10651e-91	3.7353	0.208	0.063	7.71005e-87
TPCN1	2.71297e-198	3.67048	0.569	0.253	9.92975e-194
ARRB1	8.70022e-226	3.59472	0.424	0.123	3.18437e-221
CNDP2	6.1626e-204	3.53789	0.331	0.082	2.25557e-199
FBXL17	1.54706e-06	3.52418	0.599	0.553	0.0566238
PNISR	0.00815822	3.43783	0.585	0.613	1
RNF152	0.00819841	3.37001	0.249	0.223	1
AAK1	4.19471e-169	3.33198	0.459	0.177	1.53531e-164
PRKAA2	8.03415e-230	3.30976	0.351	0.081	2.94058e-225
HSPA8	1.56288e-44	3.30094	0.231	0.113	5.72031e-40
KCNQ1	1.30335e-94	3.14778	0.232	0.075	4.7704e-90
ZHX2	5.94328e-13	3.12156	0.428	0.341	2.1753e-08
GRIP1	3.01597e-107	3.10205	0.72	0.512	1.10387e-102
DDAH1	9.38988e-57	3.07399	0.37	0.207	3.43679e-52
STRN	2.45098e-18	3.03252	0.298	0.398	8.97084e-14
SEC24D	8.36157e-163	3.01806	0.541	0.247	3.06042e-158
NET1	1.83942e-09	2.8841	0.258	0.203	6.73246e-05
GOLPH3L	3.36961e-86	2.79078	0.407	0.204	1.23331e-81
SPATS2L	1.68292e-15	2.74737	0.272	0.192	6.15964e-11
KCNK6	0	2.74679	0.409	0.06	0
RNF43	4.73919e-65	2.71203	0.334	0.167	1.73459e-60
LARP1B	3.25364e-196	2.6975	0.614	0.298	1.19087e-191
ZFP36L1	0.00315798	2.62526	0.347	0.382	1
SPOP	9.78106e-21	2.59887	0.306	0.21	3.57996e-16
KPNA3	6.8145e-05	2.5291	0.163	0.204	1
SH3BP4	2.50165e-247	2.49779	0.496	0.162	9.15628e-243
GATA3	3.4981e-07	2.49537	0.419	0.359	0.0128034
KDM6A	1.92152e-24	2.46532	0.68	0.581	7.03297e-20
ERP44	9.26903e-32	2.45911	0.401	0.272	3.39256e-27
RRBP1	4.13458e-134	2.45689	0.522	0.258	1.5133e-129
FAM107B	0	2.44933	0.617	0.11	0
EHF	0.000294351	2.44919	0.718	0.689	1
AMOTL1	2.05426e-180	2.4388	0.422	0.142	7.51878e-176
SCARB1	5.29445e-77	2.43279	0.374	0.19	1.93782e-72
ACVR1	6.11461e-26	2.42535	0.281	0.179	2.23801e-21
ARL4A	1.3162e-206	2.3939	0.372	0.102	4.81742e-202
ENTPD3	0	2.33496	0.277	0.015	0
ACTN4	1.06352e-17	2.32234	0.255	0.351	3.8926e-13
CCDC186	6.26138e-109	2.26541	0.41	0.186	2.29173e-104
BHLHE40	2.76579e-80	2.24554	0.2	0.065	1.01231e-75
MYO5A	5.90607e-09	2.24117	0.168	0.227	0.000216168
VPS39	4.88512e-11	2.23294	0.224	0.297	1.788e-06
CASP4	3.424e-191	2.22593	0.385	0.116	1.25322e-186
TMEM117	1.01123e-60	2.22057	0.49	0.306	3.70119e-56
TBC1D30	4.90501e-201	2.16479	0.303	0.067	1.79528e-196
VAV3	1.9348e-18	2.16158	0.368	0.268	7.08157e-14
ARHGEF10L	5.22441e-29	2.15402	0.241	0.371	1.91219e-24
DNAJB6	0	2.14082	0.745	0.376	0
IRF2	8.80269e-36	2.05731	0.274	0.156	3.22187e-31
RBL2	6.63833e-43	2.04375	0.406	0.257	2.42969e-38
POLR2F	1.16583e-17	2.03198	0.237	0.337	4.26705e-13
TTC27	5.47515e-15	2.022	0.243	0.332	2.00396e-10
IGF2R	2.63581e-70	1.96663	0.505	0.315	9.64733e-66
PNRC1	1.36507e-129	1.93741	0.397	0.161	4.99628e-125
GALNT3	1.81159e-31	1.91571	0.298	0.182	6.63059e-27
IL4R	0	1.85461	0.438	0.053	0
SLFN11	0	1.70792	0.214	0.013	0
GNA14	1.56218e-148	1.70208	0.2	0.038	5.71774e-144
PLIN5	0	1.66383	0.379	0.036	0
RALGDS	2.32948e-86	1.64413	0.439	0.231	8.52613e-82
TLE1	1.69278e-94	1.54555	0.5	0.277	6.19575e-90
COPB2	1.13197e-110	1.54312	0.377	0.162	4.14311e-106
PRMT2	0.00549039	1.53141	0.394	0.363	1
KIAA0319L	4.86073e-17	1.52026	0.378	0.283	1.77908e-12
PHACTR2	1.76031e-66	1.51951	0.359	0.183	6.4429e-62
CD24	1.60656e-202	1.50289	0.613	0.296	5.88015e-198
SESN1	8.26781e-41	1.49103	0.248	0.128	3.0261e-36
CITED2	7.86112e-209	1.47743	0.273	0.052	2.87725e-204
STRADB	1.60278e-73	1.46207	0.26	0.105	5.86633e-69
VEGFA	1.77617e-160	1.44854	0.43	0.164	6.50095e-156
MYO1E	1.53911e-31	1.44142	0.529	0.399	5.63331e-27
HM13	2.92221e-19	1.43896	0.35	0.252	1.06956e-14
HBP1	9.46899e-44	1.38567	0.376	0.229	3.46574e-39
SORT1	2.77613e-71	1.34708	0.3	0.136	1.01609e-66
ZMIZ1	1.64802e-08	1.32117	0.416	0.358	0.000603192
STAT5A	1.1566e-83	1.30642	0.376	0.179	4.23326e-79
TSC22D3	5.49384e-185	1.26505	0.213	0.034	2.0108e-180
ZNF91	2.33532e-20	1.2615	0.433	0.337	8.5475e-16
ARFGEF1	0.00014715	1.21846	0.543	0.5	1
ABLIM1	3.3972e-47	1.21656	0.206	0.387	1.24341e-42
TTC21B	4.73297e-26	1.21445	0.379	0.262	1.73231e-21
MAP2K1	2.45551e-53	1.21264	0.262	0.124	8.98741e-49
CALCOCO1	1.74892e-87	1.19858	0.363	0.167	6.40121e-83
PLXNA2	8.46884e-160	1.13115	0.219	0.042	3.09968e-155
KLF3	3.28344e-21	1.12805	0.291	0.196	1.20177e-16
TOP2B	2.21178e-07	1.09257	0.315	0.373	0.00809535
ZC3H13	3.36712e-07	1.08532	0.372	0.312	0.012324
MED23	0.000172793	1.06159	0.245	0.286	1
MAST4	0	1.05832	0.681	0.242	0
MARK1	6.11018e-46	1.04301	0.243	0.118	2.23639e-41
CASP8	1.5397e-95	1.02487	0.335	0.141	5.63545e-91
ARHGAP32	0.000302647	1.01084	0.498	0.542	1
CHP1	4.09607e-147	0.968182	0.305	0.09	1.4992e-142
MPC1	6.16763e-63	0.965678	0.25	0.109	2.25742e-58
PPP1R10	0.00368776	0.953503	0.397	0.373	1
ERO1A	1.2819e-92	0.946359	0.267	0.096	4.69188e-88
PROM2	2.88182e-118	0.929784	0.281	0.09	1.05478e-113
LAP3	3.13135e-53	0.910964	0.236	0.107	1.14611e-48
NREP	1.55624e-50	0.898591	0.231	0.106	5.69599e-46
FOXN3	2.57747e-16	0.893645	0.562	0.466	9.4338e-12
UBE2F	6.43456e-110	0.891978	0.255	0.08	2.35511e-105
KIF21A	7.24846e-40	0.890717	0.244	0.125	2.65301e-35
XPOT	3.81795e-41	0.865535	0.309	0.175	1.39741e-36
UFL1	2.41495e-09	0.857169	0.298	0.235	8.83895e-05
USP40	1.00139e-27	0.837465	0.424	0.304	3.66519e-23
TMEM263	5.21683e-29	0.836431	0.213	0.117	1.90941e-24
TNS2	4.83206e-129	0.814015	0.268	0.078	1.76858e-124
LMF1	2.35353e-05	0.811852	0.193	0.237	0.861416
NHLRC2	1.03593e-15	0.806784	0.294	0.213	3.79162e-11
ATG10	0.000184715	0.776956	0.276	0.323	1
KDM3A	2.79242e-29	0.707334	0.285	0.175	1.02205e-24
CREM	1.39229e-34	0.702333	0.213	0.108	5.09592e-30
OSTF1	3.10685e-31	0.688232	0.228	0.124	1.13714e-26
PMM2	1.16715e-10	0.682085	0.279	0.214	4.27188e-06
ABHD17C	4.29865e-36	0.674343	0.222	0.115	1.57335e-31
ANO6	3.82812e-48	0.668066	0.076	0.231	1.40113e-43
SP140L	3.02123e-17	0.665258	0.209	0.133	1.1058e-12
GIT2	1.93352e-18	0.640794	0.292	0.202	7.07687e-14
UBA5	5.01448e-58	0.629487	0.285	0.137	1.83535e-53
RPH3AL	6.71853e-111	0.621597	0.2	0.051	2.45905e-106
MAPK6	5.4525e-19	0.601602	0.261	0.174	1.99567e-14
SLC35E2B	4.16735e-23	0.596807	0.27	0.172	1.52529e-18
BCKDHB	4.35935e-16	0.573042	0.442	0.351	1.59557e-11
MANBA	4.50415e-05	0.565258	0.229	0.189	1
EIF3B	2.26711e-19	0.559459	0.307	0.216	8.29784e-15
WDR91	1.78016e-104	0.55577	0.226	0.066	6.51558e-100
PIKFYVE	1.58872e-08	0.554135	0.338	0.275	0.000581488
UBAP1	1.89223e-12	0.550529	0.326	0.251	6.92576e-08
MIA3	3.55383e-08	0.534869	0.218	0.164	0.00130074
NBAS	6.11591e-19	0.516056	0.516	0.418	2.23849e-14
COPA	2.67965e-06	0.508094	0.316	0.263	0.0980778
STAM2	6.066e-11	0.480297	0.232	0.168	2.22022e-06
APPL2	2.00388e-15	0.473398	0.305	0.221	7.33441e-11
TET2	9.00768e-36	0.444714	0.32	0.471	3.2969e-31
FAM192A	1.26976e-05	0.431231	0.201	0.162	0.464746
SELENBP1	1.08249e-46	0.42747	0.252	0.124	3.96201e-42
ATG13	8.50661e-20	0.425886	0.2	0.121	3.1135e-15
XIAP	6.95062e-24	0.425794	0.247	0.154	2.544e-19
ATP8A1	2.29481e-81	0.414568	0.277	0.11	8.39922e-77
DNAJC5	3.83046e-23	0.389594	0.229	0.138	1.40199e-18
STX16	8.01108e-05	0.366973	0.381	0.334	1
PNPLA8	2.93826e-24	0.360318	0.213	0.123	1.07543e-19
WDR82	3.45869e-11	0.356793	0.227	0.164	1.26591e-06
AFMID	3.96734e-22	0.356143	0.247	0.154	1.45209e-17
PADI2	1.69509e-62	0.345718	0.163	0.362	6.20419e-58
ZER1	0.000777016	0.330557	0.219	0.187	1
ENTPD1-AS1	4.41908e-10	0.328631	0.228	0.299	1.61743e-05
ZNRF2	3.45162e-28	0.328618	0.341	0.222	1.26333e-23
CCNI	8.63248e-05	0.320205	0.248	0.209	1
PPWD1	2.78471e-16	0.306494	0.291	0.208	1.01923e-11
DMXL2	2.16929e-09	0.280592	0.208	0.153	7.93981e-05
PPP2R2A	2.85198e-24	0.265318	0.282	0.403	1.04385e-19
COG3	2.69232e-06	0.259975	0.297	0.242	0.0985418
ATF4	1.26952e-09	0.258924	0.227	0.168	4.64656e-05
