## Supplementary material for "Single nuclei chromatin accessibility and transcriptomic map of breast tissues of women of diverse genetic ancestry": Table S14

### Sheet: DGE_by_condition
Table S14: Gene expression differences between fibroblasts of African ancestry and European ancestry.
gene	p_val	avg_log2FC	pct.1	pct.2	p_val_adj	cluster
ABCA10	4.24667e-07	1.76658	0.89	0.621	0.0154936	AAF
ABCA9	0.00033889	1.39503	0.728	0.505	1	AAF
ABCA8	0.00104529	1.96045	0.58	0.258	1	AAF
NEGR1	0.00107748	1.36042	0.701	0.401	1	AAF
CFD	0.00307959	2.79394	0.396	0.137	1	AAF
ZFPM2	0.00940564	1.02213	0.689	0.477	1	AAF
MMP16	3.20579e-05	1.38163	0.673	0.373	1	European
MAGI1	3.78411e-05	1.66023	0.58	0.231	1	European
KIAA1217	3.82047e-05	1.50577	0.713	0.325	1	European
PTPRK	5.81632e-05	0.957227	0.61	0.367	1	European
SEMA5A	8.93459e-05	1.85044	0.556	0.179	1	European
CASC15	0.000177342	1.06856	0.652	0.346	1	European
SAMD5	0.000253772	1.98588	0.308	0.079	1	European
SLC24A3	0.000281788	1.59673	0.323	0.117	1	European
PDE7B	0.000302448	1.5679	0.51	0.224	1	European
SH3PXD2B	0.000314724	0.984629	0.637	0.39	1	European
LYPLAL1-AS1	0.000337866	1.2297	0.339	0.137	1	European
HPSE2	0.000378094	1.24066	0.757	0.426	1	European
RELN	0.000599928	2.24703	0.433	0.105	1	European
LHFPL2	0.000825602	1.357	0.497	0.244	1	European
DANT2	0.000898465	0.969714	0.484	0.246	1	European
PLCB4	0.00109971	1.25722	0.461	0.194	1	European
TLL1	0.00117077	1.89045	0.326	0.086	1	European
KCNMB2	0.0012917	1.41976	0.37	0.128	1	European
KALRN	0.00191018	1.60864	0.48	0.171	1	European
ADAM12	0.00246872	1.26417	0.7	0.361	1	European
LINC01482	0.00265445	0.704754	0.617	0.416	1	European
TRPS1	0.00331059	1.27995	0.663	0.363	1	European
KIF13A	0.00447345	0.791989	0.63	0.407	1	European
