## Supplementary material for "Single nuclei chromatin accessibility and transcriptomic map of breast tissues of women of diverse genetic ancestry": Table S20

### Sheet: Upregulated at timepoint 2
Table S20: Upregulated genes in epithelial cells at timepoint 2 compared to timepoint 1.
Id	Average_estimate
ATM	1.6231				pValue<0.05
CSTB	2.29126
PRNP	1.22142
KRT14	2.69502
IMPDH2	2.34056
RPL4	2.58921
RPL7	1.49791
RPL19	2.28532
RPL17	2.29214
RPL30	1.59251
TFG	1.99487
DSP	1.75198
RAP1B	1.52363
OLA1	1.704
RPS8	2.66164
CCDC184	1.7343
OS9	1.63563
RPS24	2.38814
RPS27	2.22272
CSNK1G3	1.34342
BTF3	1.65224
FAM222B	1.37067
APH1A	1.02561
CTNNB1	2.53001
ZNF506	2.74357
ACTN1	2.10958
TOMM6	1.41322
BTF3L4	1.47568
BMERB1	1.69625
GLG1	1.16694
LDHA	1.80795
LGALS3	2.24351
ZNF587	0.936211
CNN1	2.02922
CTBP2	1.20179
DHX9	1.69237
EEF1G	2.18517
ID4	1.7618
ACTG2	3.06152
ALCAM	2.25131
SLC25A6	1.15192
ATP5F1B	2.16698
ATP6V1B1	2.19133
CAPNS1	1.5437
CBR1	1.88049
CRYAB	1.91831
CTSD	1.58575
DUSP6	1.95599
EIF5A	1.48795
GNAI2	1.55393
HNRNPK	2.25957
PSMA7	1.3151
PYGB	3.11634
RPN1	1.66395
RPS27A	3.2992
SDHB	1.66282
SORL1	1.14602
TFAP2A	1.53355
TJP1	1.57926
UQCRC2	1.87067
DYNLL1	2.03133
CREG1	2.00009
FUBP1	1.44859
SELENBP1	1.90719
B2M	3.40732
CNN2	1.96266
COX6A1	1.76621
PLAAT4	2.85941
PPIG	1.22256
TM9SF2	1.98981
ACTN4	1.60917
PCBP2	2.25734
ATP5F1C	2.26341
NCL	1.6909
PHF2	1.2664
SELENOP	1.69852
XRCC2	1.78008
REEP5	2.35515
CD164	2.22408
LANCL1	1.79851
IRF6	1.28977
NEDD8	1.53056
SSR4	1.72186
ATP5PD	1.50057
ARL6IP5	1.44303
HSPA8	1.60364
PGRMC1	1.53542
PRKDC	1.13184
RTN4	1.9164
HNRNPUL1	1.60266
RPL10A	3.12771
RPL35	2.88526
NONO	2.60442
TMED3	1.96625
TARDBP	1.56777
CDC42EP4	2.07648
OGA	1.29138
HBP1	2.16998
PRDX3	2.24742
CHMP4A	1.37446
TM4SF1	2.26884
TMEM63A	2.01319
LARP4B	1.30528
FCF1	1.02618
EIF3L	0.98878
MRPL51	2.10346
ARGLU1	1.21648
NUP133	1.06944
SHLD2	1.64906
WDR45B	1.98475
PRMT8	1.10814
CHPT1	2.05393
LYRM2	1.54921
SLC5A6	1.92737
PPIA	1.93059
ITM2B	2.8026
UBE2Z	1.38426
MRPS34	1.69227
C11orf80	1.50027
ULBP1	2.13109
HNRNPA1	1.97523
RBM4B	1.55888
EIF4H	2.63442
EEF1D	1.37611
TTYH2	2.54265
DYNLL2	1.90171
WAC	1.96246
RAVER1	0.966248
MAPK1	1.3151
NAP1L1	1.67508
JPT2	1.28678
FRA10AC1	1.533
ADGRA3	1.51009
MGST1	1.92202
AZIN1	1.53256
CCL28	1.98906
ZNF383	2.1863
PAN3	2.14166
EGFR	1.75574
RNF216	1.52262
ATP6V1G1	1.79492
CCT5	1.88049
COMT	1.52067
HNRNPA3	1.68486
LGALS1	2.49335
NDRG2	3.0857
NSFL1C	1.61254
SMDT1	1.94091
SNRPE	1.67401
SYPL1	1.60714
ZNF146	2.05491
ZNF706	1.39674
COX7B	1.68995
FXYD3	2.11391
H1-0	2.46108
H1-2	2.17448
HNRNPC	1.65339
HNRNPR	2.17707
HSP90B1	2.27699
HSPA1A	2.0767
KRT15	3.53247
KRT19	3.34711
KRT7	1.48179
MICU2	1.16694
NDUFB9	2.24593
NME2	2.53248
NPIPB6	1.41254
PADI2	2.10825
PCBP1	2.24893
PNRC1	1.91161
PPIAL4F	1.73674
RPL13A	2.86224
RPL27A	3.09178
RPL32	1.88519
RPS11	2.44593
SKP1	1.44903
SNRPD2	2.1073
SOD1	2.26262
TLE5	2.11998
TRIM29	2.92861
TRIM49D2	1.47499
TTLL3	0.701016

### Sheet: Downregulated at timepoint 2
Table S20: Downregulated genes in epithelial cells at timepoint 2 compared to timepoint 1.
ID	AVERAGE_Estimate
POU3F4	-1.77669				pValue<0.05
RFX2	-3.44114
ALDH3B2	-4.5481
CYP2F1	-1.32053
ATP5MC2	-1.6038
OR10G3	-3.2609
RAB19	-1.41125
MAGEA4	-3.95247
BTBD11	-1.18218
RGS7BP	-2.26117
CPTP	-1.80944
DCLRE1C	-2.30997
CMTM5	-1.55637
FAM3C	-2.12861
C4orf51	-2.43957
OBSCN	-2.75663
COMMD7	-1.68218
FBRS	-2.02231
PSMG3	-3.28133
SARDH	-4.48208
PUF60	-1.85807
TLE6	-1.78641
CT47B1	-2.70281
KDM4E	-2.06917
FAM180B	-1.4872
TMEM41B	-3.03707
PLEKHA5	-2.81782
SIRT6	-4.42084
MEPCE	-2.15751
ABCB9	-2.35488
PRELID3B	-2.44336
CCDC61	-3.63872
MEGF8	-1.56854
SHFL	-3.27422
CTNND2	-3.38624
ARL2	-1.79352
BTC	-1.61984
CD22	-3.76473
CKB	-4.12232
CMA1	-2.57792
GADD45A	-2.20658
HLA-DMB	-2.70573
MAGOH	-1.26992
MAZ	-1.09944
TBC1D25	-2.53225
PDE7A	-1.27693
RAD23B	-2.69465
TAL1	-2.68091
TNFSF4	-1.73584
ZNF134	-1.44336
HRK	-1.98341
ATP6V0B	-3.79239
GZMB	-2.45616
DUSP5	-1.46186
FOXD2	-1.75136
GALNT2	-3.66373
RRBP1	-1.42298
LRAT	-2.557
MRPL33	-2.01899
KCNJ9	-4.05667
CCS	-1.86363
LIPE	-2.53309
EBI3	-2.32207
POP7	-1.66368
TMEM50B	-0.91988
PGRMC2	-2.50361
HOXC9	-2.69528
ZNF346	-2.09046
NFATC2	-0.987197
MTCH2	-1.61498
ZNF544	-0.848852
ADCY6	-1.5624
PLEKHG4	-1.80741
SLC22A23	-3.52846
SENP3	-1.70206
ADARB1	-3.03359
ZBTB7B	-1.98062
TMA7	-1.73256
ISOC1	-3.04205
MYEF2	-1.82053
ZC3H7B	-1.8217
CYP2W1	-3.7778
ADPRHL2	-1.26309
PRPF39	-4.05819
RIOK2	-1.94908
STYK1	-3.82191
RCC2	-1.16304
HMX1	-1.09628
FGF21	-2.17541
SLC7A10	-3.66784
APMAP	-3.45152
CCDC180	-1.13835
RPRD1B	-1.57722
HHIP	-1.32053
CSHL1	-1.32053
PRKRIP1	-5.19528
GPR157	-1.59451
EPC1	-1.3195
TRAF3IP3	-2.09534
TTYH3	-2.05597
SYNC	-2
ZNF696	-2.3809
TSSK6	-2.2729
C15orf48	-3.99245
PLPP7	-2.32053
NKX2-4	-3.20206
BTBD6	-2.74083
KCNK4	-2.32949
ANKH	-1.70752
TUBA3D	-4.79651
ROMO1	-2.28708
OTUD7A	-2.21733
ZFP82	-1.55258
SAAL1	-1.59451
BCL2L14	-1.90251
HOPX	-2.09451
SLFNL1	-2.7403
GPHB5	-1.34885
CTU1	-2.92671
MRPL10	-1.48042
NTN5	-3.53172
NFAM1	-1.5809
SLC36A4	-1.57128
CCDC24	-2.00638
FAM47B	-2.99976
IL4I1	-3.54849
SLC16A11	-1.85867
DNAJC5G	-1.52533
NEGR1	-1.62176
LRATD2	-2.04093
P4HTM	-1.66681
NAT8L	-2.91104
IL24	-1.68281
KRT28	-3.1645
GPR141	-3.6296
NUDT8	-2.24968
NBL1	-2.69097
CREB5	-0.987197
ARHGAP27	-2.33662
ERICH1	-1.54085
KRTDAP	-2.72068
SIGLEC16	-1.92769
TTC31	-3.65646
PDLIM5	-3.80427
WDR91	-1.17541
PRSS57	-2.16667
ACSF2	-1.93727
ANKRD20A1	-1.98753
ANTKMT	-2.78344
BASP1	-5.21209
COPS9	-2.16667
CYP2A6	-2.36184
DUX4	-1.87566
H2AJ	-3.37368
H3-4	-2.3704
IFITM10	-1.30501
MAGI1	-1.37419
MAP3K13	-1.78165
NSG2	-1.68218
PPP1R14A	-3.10372
PPP4R3B	-1.86395
SAA2	-1.3761
SLC25A52	-2.94064
STBD1	-1.91625
XKR6	-3.1335
ZFYVE26	-1.54085
ZNF28	-3.11252
